# MitoFinder: efficient automated large-scale extraction of mitogenomic data in target enrichment phylogenomics

**DOI:** 10.1101/685412

**Authors:** Rémi Allio, Alex Schomaker-Bastos, Jonathan Romiguier, Francisco Prosdocimi, Benoit Nabholz, Frédéric Delsuc

## Abstract

Thanks to the development of high-throughput sequencing technologies, target enrichment sequencing of nuclear ultraconserved DNA elements (UCEs) now allows routinely inferring phylogenetic relationships from thousands of genomic markers. Recently, it has been shown that mitochondrial DNA (mtDNA) is frequently sequenced alongside the targeted loci in such capture experiments. Despite its broad evolutionary interest, mtDNA is rarely assembled and used in conjunction with nuclear markers in capture-based studies. Here, we developed MitoFinder, a user-friendly bioinformatic pipeline, to efficiently assemble and annotate mitogenomic data from hundreds of UCE libraries. As a case study, we used ants (Formicidae) for which 501 UCE libraries have been sequenced whereas only 29 mitogenomes are available. We compared the efficiency of four different assemblers (IDBA-UD, MEGAHIT, MetaSPAdes, and Trinity) for assembling both UCE and mtDNA loci. Using MitoFinder, we show that metagenomic assemblers, in particular MetaSPAdes, are well suited to assemble both UCEs and mtDNA. Mitogenomic signal was successfully extracted from all 501 UCE libraries allowing confirming species identification using COI barcoding. Moreover, our automated procedure retrieved 296 cases in which the mitochondrial genome was assembled in a single contig, thus increasing the number of available ant mitogenomes by an order of magnitude. By leveraging the power of metagenomic assemblers, MitoFinder provides an efficient tool to extract complementary mitogenomic data from UCE libraries, allowing testing for potential mito-nuclear discordance. Our approach is potentially applicable to other sequence capture methods, transcriptomic data, and whole genome shotgun sequencing in diverse taxa.
