## Appendix S4 for "MitoFinder: efficient automated large-scale extraction of mitogenomic data in target enrichment phylogenomics"

### Sheet: Dquad
Quartet distances among UCE_nt trees							Quartet distances between UCE_nt and MITO_nt trees						concat_uce_nt_mito_aa_idba_vs_megahit_dquad.out	Quartet	distance	0.00747163
	IDBA-UD	MEGAHIT	METASPADES	TRINITY			IDBA-UD	0.0754685					concat_uce_nt_mito_aa_idba_vs_metaspades_dquad.out	Quartet	distance	0.00649858
IDBA-UD	0	0.00808638	0.0032988	0.00792211			MEGAHIT	0.0611805					concat_uce_nt_mito_aa_idba_vs_trinity_dquad.out	Quartet	distance	0.00792205
MEGAHIT		0	0.00657179	0.00862021			METASPADES	0.0532828					concat_uce_nt_mito_aa_megahit_vs_metaspades_dquad.out	Quartet	distance	0.0080417
METASPADES			0	0.00490134			TRINITY	0.063881					concat_uce_nt_mito_aa_megahit_vs_trinity_dquad.out	Quartet	distance	0.00219393
TRINITY				0									concat_uce_nt_mito_aa_metaspades_vs_trinity_dquad.out	Quartet	distance	0.00626371
													Mean			0.0063986
Quartet distances among MITO_nt trees							Quartet distances between UCE_nt and MITO_aa trees						mito_aa_idba_vs_megahit_dquad.out	Quartet	distance	0.00964494
	IDBA-UD	MEGAHIT	METASPADES	TRINITY			IDBA-UD	0.0309098					mito_aa_idba_vs_metaspades_dquad.out	Quartet	distance	0.00835824
IDBA-UD	0	0.0408916	0.0477636	0.0448126			MEGAHIT	0.035547					mito_aa_idba_vs_trinity_dquad.out	Quartet	distance	0.00679095
MEGAHIT		0	0.0192307	0.00437069			METASPADES	0.0378662					mito_aa_megahit_vs_metaspades_dquad.out	Quartet	distance	0.00653908
METASPADES			0	0.0218669			TRINITY	0.0354629					mito_aa_megahit_vs_trinity_dquad.out	Quartet	distance	0.00565224
TRINITY				0									mito_aa_metaspades_vs_trinity_dquad.out	Quartet	distance	0.00751666
													Mean			0.00741702
Quartet distances among MITO_aa trees													mito_nt_idba_vs_megahit_dquad.out	Quartet	distance	0.0408916
	IDBA-UD	MEGAHIT	METASPADES	TRINITY									mito_nt_idba_vs_metaspades_dquad.out	Quartet	distance	0.0477636
IDBA-UD	0	0.00964494	0.00835824	0.00679095									mito_nt_idba_vs_trinity_dquad.out	Quartet	distance	0.0448126
MEGAHIT		0	0.00653908	0.00565224									mito_nt_megahit_vs_metaspades_dquad.out	Quartet	distance	0.0192307
METASPADES			0	0.00751666									mito_nt_megahit_vs_trinity_dquad.out	Quartet	distance	0.00437069
TRINITY				0									mito_nt_metaspades_vs_trinity_dquad.out	Quartet	distance	0.0218669
													Mean			0.0298227
Quartet distances among concat_UCE_nt_MITO_aa trees													uce_nt_idba_vs_megahit_dquad.out	Quartet	distance	0.00371973
	IDBA-UD	MEGAHIT	METASPADES	TRINITY									uce_nt_idba_vs_metaspades_dquad.out	Quartet	distance	0.00474227
IDBA-UD	0	0.00747163	0.00649858	0.00792205									uce_nt_idba_vs_trinity_dquad.out	Quartet	distance	0.00723778
MEGAHIT		0	0.0080417	0.00219393									uce_nt_megahit_vs_metaspades_dquad.out	Quartet	distance	0.00365764
METASPADES			0	0.00626371									uce_nt_megahit_vs_trinity_dquad.out	Quartet	distance	0.00612268
TRINITY				0									uce_nt_metaspades_vs_trinity_dquad.out	Quartet	distance	0.00441583
													Mean			0.00498265
													uce_nt_idba_vs_mito_nt_idba_dquad.out	Quartet	distance	0.0754685
													uce_nt_megahit_vs_mito_nt_megahit_dquad.out	Quartet	distance	0.0611805
													uce_nt_metaspades_vs_mito_nt_metaspades_dquad.out	Quartet	distance	0.0532828
													uce_nt_trinity_vs_mito_nt_trinity_dquad.out	Quartet	distance	0.063881
													Mean			0.0634532
													uce_nt_idba_vs_mito_aa_idba_dquad.out	Quartet	distance	0.0309098
													uce_nt_megahit_vs_mito_aa_megahit_dquad.out	Quartet	distance	0.035547
													uce_nt_metaspades_vs_mito_aa_metaspades_dquad.out	Quartet	distance	0.0378662
													uce_nt_trinity_vs_mito_aa_trinity_dquad.out	Quartet	distance	0.0354629
													Mean			0.0349464
